# Endemism shapes viral ecology and evolution in globally distributed hydrothermal vent ecosystems

**DOI:** 10.1101/2024.07.12.603268

**Authors:** Marguerite V. Langwig, Faith Koester, Cody Martin, Zhichao Zhou, Samantha B. Joye, Anna-Louise Reysenbach, Karthik Anantharaman

## Abstract

Viruses are ubiquitous in deep-sea hydrothermal environments, where they exert a major influence on microbial communities and biogeochemistry. Yet, viral ecology and evolution remain understudied in these environments. Here, we identified 49,962 viruses from 52 globally distributed hydrothermal vent samples (10 plumes, 40 deposits, and 2 diffuse flow), and reconstructed 5,708 viral metagenome-assembled genomes (vMAGs), the majority of which were bacteriophages. Hydrothermal viruses were largely endemic. However, some viruses were shared between geographically separated vents, predominantly between the Lau Basin and Brothers Volcano in the Pacific Ocean. Geographically distant viruses often shared proteins related to core functions such as structural proteins, and rarely, proteins of auxiliary functions. Common microbial hosts of viruses included members of Campylobacterota, Alpha-, and Gammaproteobacteria in deposits, and Gammaproteobacteria in plumes. Campylobacterota- and Gammaproteobacteria-infecting viruses reflected variations in hydrothermal chemistry and functional redundancy in their predicted microbial hosts, suggesting that hydrothermal geology is a driver of viral ecology and coevolution of viruses and hosts. Our study indicates that viral ecology and evolution in globally distributed hydrothermal vents is shaped by endemism, and thus may have increased susceptibility to the negative impacts of deep-sea mining and anthropogenic change in ocean ecosystems.
