## Supplementary Table 1 for "Endemism shapes viral ecology and evolution in globally distributed hydrothermal vent ecosystems"

### Sheet: SitesMetadata
Supplementary Table 1. Site metadata of all hydrothermal vent reads. Sheet "AssemblySizes" contains the assembly sizes of all samples determined using seqkit.
Site	Hydrothermal Vent	Sample type	Filter Size (µm)	Latitude (DD)	Longitude (DD)	Depth (m)	Date Collected (Month/Year)	SRA/ENA ID	Research Vessel	Reference
Axial Plume	Axial Seamount Anemone	Rising plume	0.22	45.9336	-130.014	1500	8/2015	ERR2021511	R/V Thomas G Thompson	1
Axial Seawater	Axial Seamount Background	Background	0.22	46.2739	-129.795	1500	8/2015	ERR2021513	R/V Thomas G Thompson	1
Cayman Deep	Mid-Cayman Piccard Beebe	Rising plume	0.2	18.5465	-81.7182	4869	1/2012	SRR2046238	R/V Atlantis	2
Cayman Deep	Mid-Cayman Piccard Beebe	Rising plume	0.2	18.5466	-81.7184	4946	1/2012	SRR2046237	R/V Atlantis	2
Cayman Deep	Mid-Cayman Piccard Background	Deep background	0.2	18.7167	-81.7833	4950	1/2012	SRR2046221	R/V Atlantis	2
Cayman Shallow	Mid-Cayman Von Damm	Rising plume	0.2	18.3764	-81.7981	2041	1/2012	SRR2046235	R/V Atlantis	2
Cayman Shallow	Mid-Cayman Von Damm	Rising plume	0.2	18.3763	-81.7981	2238	1/2012	SRR2046236	R/V Atlantis	2
Cayman Shallow	Mid-Cayman Background	Shallow background	0.2	18.7167	-81.7833	2327	1/2012	SRR2046222	R/V Atlantis	2
Guaymas Basin	Guaymas	Neutrally buoyant plume	0.2	27.5158	-111.425	1993	7/2004	SRR3577362	R/V New Horizon	2,3,4
Lau Basin Abe	Abe/A1	Rising plume	0.8	-20.7612	-176.191	1960	5/2009	SRR1217460	R/V Thomas G Thompson	2,5
Lau Basin Abe	Abe	Near bottom background	0.8	-22.7613	-176.189	2155	7/2009	SRR1217463	R/V Thomas G Thompson	2,5
Lau Basin Abe	Abe/A1	Rising plume	0.8	-20.7612	-176.191	2159	5/2009	SRR1217565	R/V Thomas G Thompson	2,5
Lau Basin Kilo Moana	Kilo Moana/KM1	Rising plume	0.8	-20.0538	-176.134	2605	6/2009	SRR1217367	R/V Thomas G Thompson	2,5
Lau Basin Kilo Moana	Kilo Moana/KM4	Rising plume	0.8	-20.0539	-176.133	2440	5/2009	SRR1217459	R/V Thomas G Thompson	2,5
Lau Basin Kilo Moana	Kilo Moana/KM4	Rising plume	0.8	-20.0539	-176.133	2639	5/2009	SRR1217564	R/V Thomas G Thompson	2,5
Lau Basin Kilo Moana	Kilo Moana/KM1	Neutrally buoyant plume	0.2	-20.0541	-176.134	2315	6/2009	SRR1217566	R/V Thomas G Thompson	2,5
Lau Basin Mariner	Mariner/MA3	Rising plume	0.8	-20.1803	-176.601	1890	6/2009	SRR1217452	R/V Thomas G Thompson	2,5
Lau Basin Mariner	Mariner	Below plume background	0.2	-20.1801	-176.601	1785	6/2009	SRR1217567	R/V Thomas G Thompson	2,5
Lau Basin Tahi Moana	Tahi Moana	Above plume background	0.2	-20.6821	-176.183	800	6/2009	SRR1217461	R/V Thomas G Thompson	2,5
Lau Basin Tahi Moana	Tahi Moana 1a/SP2	Rising plume	0.8	-20.6816	-176.182	2229	7/2009	SRR1217465	R/V Thomas G Thompson	2,5
Lau Basin Tui Malila	Tui Malila/TM1	Rising plume	0.8	-21.99	-176.569	1919	7/2009	SRR1217462	R/V Thomas G Thompson	2,5
Brothers volcano	S010	UC	N/A	-34.8823	179.068	1213.51	3/2018	SRR10310285	R/V Thomas Thompson	6,7
Brothers volcano	S011	UC	N/A	-34.8824	179.068	1212.89	3/2018	SRR10312504	R/V Thomas Thompson	6,7
Brothers volcano	S147	UC	N/A	-34.8824	179.068	1214.18	3/2018	SRR10312497	R/V Thomas Thompson	6,7
Brothers volcano	S014	LC	N/A	-34.8784	179.071	1315.44	3/2018	SRR10312495	R/V Thomas Thompson	6,7
Brothers volcano	S016	LC	N/A	-34.8789	179.071	1329.87	3/2018	SRR10312493	R/V Thomas Thompson	6,7
Brothers volcano	S013	NWC-A	N/A	-34.8611	179.058	1591.96	3/2018	SRR10312496	R/V Thomas Thompson	6,7
Brothers volcano	S017	NWC-A	N/A	-34.8619	179.058	1621.86	3/2018	SRR10312492	R/V Thomas Thompson	6,7
Brothers volcano	S142	NWC-A	N/A	-34.8621	179.057	1604.62	3/2018	SRR10312502	R/V Thomas Thompson	6,7
Brothers volcano	S143	NWC-A	N/A	-34.8611	179.058	1591.5	3/2018	SRR10312501	R/V Thomas Thompson	6,7
Brothers volcano	S144	NWC-A	N/A	-34.8611	179.058	1596.49	3/2018	SRR10312500	R/V Thomas Thompson	6,7
Brothers volcano	S145	NWC-A	N/A	-34.8621	179.057	1610.7	3/2018	SRR10312499	R/V Thomas Thompson	6,7
Brothers volcano	S012	NWC-B+UCW	N/A	-34.8579	179.052	1319.25	3/2018	SRR10312503	R/V Thomas Thompson	6,7
Brothers volcano	S139	NWC-B+UCW	N/A	-34.8579	179.052	1319.26	3/2018	SRR10312491	R/V Thomas Thompson	6,7
Brothers volcano	S140	NWC-B+UCW	N/A	-34.8615	179.057	1582.5	3/2018	SRR10312490	R/V Thomas Thompson	6,7
Brothers volcano	S141	NWC-B+UCW	N/A	-34.8611	179.058	1599.49	3/2018	SRR10312489	R/V Thomas Thompson	6,7
Brothers volcano	S146	NWC-B+UCW	N/A	-34.8621	179.057	1611.18	3/2018	SRR10312498	R/V Thomas Thompson	6,7
Brothers volcano	S009	Diffuse Flow	N/A	-34.8626	179.058	1669.41	3/2018	SRR10309773	R/V Thomas Thompson	6,7
Brothers volcano	S015	Diffuse Flow	N/A	-34.8616	179.057	1575	3/2018	SRR10312494	R/V Thomas Thompson	6,7
East Pacific Rise	4281-140	Bio9	N/A	9.8384	-104.291	2510	12/2006	SRR8439171	R/V Atlantis	7
East Pacific Rise	PIR-30	A vent	N/A	9.775	-104.28	2513	3/2004	SRR7968104	R/V Atlantis	7
Lau Basin (Eastern Lau Spreading Center)	A1	ABE	N/A	-21.4447	-176.258	2141.93	4/2015	SRR13622961	R/V Roger Revelle	6,7
Lau Basin (Eastern Lau Spreading Center)	A3	ABE	N/A	-21.4492	-176.26	2130.65	4/2015	SRR13622960	R/V Roger Revelle	6,7
Lau Basin (Eastern Lau Spreading Center)	128-326	ABE	N/A	-20.761	-176.191	2138.98	4/2005	SRR8439019	R/V Melville	7
Lau Basin (Eastern Lau Spreading Center)	T10	Tui Malila	N/A	-21.9878	-176.568	1894.13	5/2015	SRR13853570	R/V Roger Revelle	6,7
Lau Basin (Eastern Lau Spreading Center)	T11	Tui Malila	N/A	-21.9894	-176.568	1872.74	5/2015	SRR14326976	R/V Roger Revelle	6,7
Lau Basin (Eastern Lau Spreading Center)	T2	Tui Malila	N/A	-21.9904	-176.569	1840.26	5/2015	SRR14510437	R/V Roger Revelle	6,7
Lau Basin (Eastern Lau Spreading Center)	132-544	Tui Malila	N/A	-21.9896	-176.568	1876.55	4/2005	SRR8439022	R/V Melville	7
Lau Basin (Eastern Lau Spreading Center)	134-614	Tui Malila	N/A	-21.9879	-176.568	1894.85	4/2005	SRR8439053	R/V Melville	7
Lau Basin (Eastern Lau Spreading Center)	M1	Mariner, Toilet Bowl	N/A	-22.1802	-176.601	1913.98	4/2015	SRR13622959	R/V Roger Revelle	6,7
Lau Basin (Eastern Lau Spreading Center)	M2	Mariner, Toilet Bowl	N/A	-22.1802	-176.601	1913.98	4/2015	SRR13853571	R/V Roger Revelle	6,7
Lau Basin (Eastern Lau Spreading Center)	131-447	Mariner (slurp)	N/A	-22.1802	-176.601	1918.06	4/2005	SRR7968105	R/V Melville	7
Lau Basin (Eastern Lau Spreading Center)	M10	Mariner	N/A	-22.1803	-176.602	1904.74	5/2015	SRR18691003	R/V Roger Revelle	6,7
Lau Basin (Eastern Lau Spreading Center)	M17	Mariner	N/A	-22.1801	-176.601	1913.27	5/2015	SRR13622958	R/V Roger Revelle	6,7
Lau Basin (Eastern Lau Spreading Center)	V2	Vai Lili	N/A	-22.2157	-176.609	1708.13	4/2015	SRR18689979	R/V Roger Revelle	6,7
Guaymas Basin	4559-240	Guaymas	N/A	27.0067	-111.409	2009	11/2009	SRR7968125	R/V Atlantis	7
Guaymas Basin	4561-380	Thermocouple array, orange biofilm, 6 days	N/A	27.0078	-111.407	2012	11/2009	SRR7968106	R/V Atlantis	7
Guaymas Basin	4561-384	Thermocouple array, orange and white biofilm, 6 days	N/A	27.0078	-111.407	2012	11/2009	SRR7968107	R/V Atlantis	7
Guaymas Basin	4571-419	Thermocouple array, mostly orange biofilm, 15 days	N/A	27.0105	-111.407	1990	12/2009	SRR7968109	R/V Atlantis	7,8
Mid-Atlantic Ridge	354-166	Rainbow	N/A	36.2297	-33.9011	2262.56	7/2008	SRR7968108	R/V Roger Revelle	7
Mid-Atlantic Ridge	355-202	Rainbow	N/A	36.2294	-33.9028	2292.66	7/2008	SRR7968110	R/V Roger Revelle	7
Mid-Atlantic Ridge	356-284	Lucky Strike	N/A	37.2917	-32.2779	1720.27	7/2008	SRR8439172	R/V Roger Revelle	7
Mid-Atlantic Ridge	356-308	Lucky Strike	N/A	37.2904	-32.2765	1672.12	7/2008	SRR7968113	R/V Roger Revelle	7
Citations
1	Fortunato, C. S., Larson, B., Butterfield, D. A., & Huber, J. A. (2018). Spatially distinct, temporally stable microbial populations mediate biogeochemical cycling at and below the seafloor in hydrothermal vent fluids. Environmental microbiology, 20(2), 769-784.
2	Li, M., Baker, B. J., Anantharaman, K., Jain, S., Breier, J. A., & Dick, G. J. (2015). Genomic and transcriptomic evidence for scavenging of diverse organic compounds by widespread deep-sea archaea. Nature communications, 6(1), 8933.
3	Dick, G. J., Clement, B. G., Webb, S. M., Fodrie, F. J., Bargar, J. R., & Tebo, B. M. (2009). Enzymatic microbial Mn (II) oxidation and Mn biooxide production in the Guaymas Basin deep-sea hydrothermal plume. Geochimica et Cosmochimica Acta, 73(21), 6517-6530.
4	Dick, G. J., & Tebo, B. M. (2010). Microbial diversity and biogeochemistry of the Guaymas Basin deep‐sea hydrothermal plume. Environmental Microbiology, 12(5), 1334-1347.
5	Anantharaman, K., Duhaime, M. B., Breier, J. A., Wendt, K. A., Toner, B. M., & Dick, G. J. (2014). Sulfur oxidation genes in diverse deep-sea viruses. Science, 344(6185), 757-760.
6	Reysenbach, A. L., St. John, E., Meneghin, J., Flores, G. E., Podar, M., Dombrowski, N., ... & Bach, W. (2020). Complex subsurface hydrothermal fluid mixing at a submarine arc volcano supports distinct and highly diverse microbial communities. Proceedings of the National Academy of Sciences, 117(51), 32627-32638.
7	Zhou, Z., St. John, E., Anantharaman, K., & Reysenbach, A. L. (2022). Global patterns of diversity and metabolism of microbial communities in deep-sea hydrothermal vent deposits. Microbiome, 10(1), 241.
8	St. John, E., Flores, G. E., Meneghin, J., & Reysenbach, A. L. (2019). Deep‐sea hydrothermal vent metagenome‐assembled genomes provide insight into the phylum Nanoarchaeota. Environmental microbiology reports, 11(2), 262-270.

### Sheet: AssemblySizes
Site	Assembly	Format	Type	num_seqs	sum_len	min_len	avg_len	max_len
Axial Seamount	Plume_scaffolds_min1000.fasta	FASTA	DNA	77717	148399147	1000	1909.5	132937
Axial Seamount	Seawater_scaffolds_min1000.fasta	FASTA	DNA	54956	92166094	1000	1677.1	103929
Brothers Volcano	S009_metaspades_scaffolds.min1000.fasta	FASTA	DNA	52068	100443700	1000	1929.1	70491
Brothers Volcano	S010_metaspades_scaffolds.min1000.fasta	FASTA	DNA	136137	318062157	1000	2336.3	185103
Brothers Volcano	S011_metaspades_scaffolds.min1000.fasta	FASTA	DNA	51881	119809929	1000	2309.3	128529
Brothers Volcano	S012_metaspades_scaffolds.min1000.fasta	FASTA	DNA	184910	479596512	1000	2593.7	519374
Brothers Volcano	S013_metaspades_scaffolds.min1000.fasta	FASTA	DNA	108186	243138535	1000	2247.4	349378
Brothers Volcano	S014_metaspades_scaffolds.min1000.fasta	FASTA	DNA	132361	306141732	1000	2312.9	238743
Brothers Volcano	S015_metaspades_scaffolds.min1000.fasta	FASTA	DNA	317539	519303342	1000	1635.4	86222
Brothers Volcano	S016_metaspades_scaffolds.min1000.fasta	FASTA	DNA	285741	593368011	1000	2076.6	721204
Brothers Volcano	S017_metaspades_scaffolds.min1000.fasta	FASTA	DNA	29993	56786704	1000	1893.3	80000
Brothers Volcano	S139_metaspades_scaffolds.min1000.fasta	FASTA	DNA	283209	772495365	1000	2727.7	1388133
Brothers Volcano	S140_metaspades_scaffolds.min1000.fasta	FASTA	DNA	297635	652618104	1000	2192.7	189938
Brothers Volcano	S141_metaspades_scaffolds.min1000.fasta	FASTA	DNA	162978	516931205	1000	3171.8	438270
Brothers Volcano	S142_metaspades_scaffolds.min1000.fasta	FASTA	DNA	40016	111249982	1000	2780.1	276608
Brothers Volcano	S143_metaspades_scaffolds.min1000.fasta	FASTA	DNA	230256	578138435	1000	2510.9	781960
Brothers Volcano	S144_metaspades_scaffolds.min1000.fasta	FASTA	DNA	233024	535775544	1000	2299.2	257155
Brothers Volcano	S145_metaspades_scaffolds.min1000.fasta	FASTA	DNA	114093	302849471	1000	2654.4	697029
Brothers Volcano	S146_metaspades_scaffolds.min1000.fasta	FASTA	DNA	350735	768557520	1000	2191.3	475523
Brothers Volcano	S147_metaspades_scaffolds.min1000.fasta	FASTA	DNA	63276	146017601	1000	2307.6	178762
Cayman Deep	Cayman_Deep_k45_95_10_min1000.fasta	FASTA	DNA	52295	166299270	1000	3180	590193
Cayman Shallow	Cayman_Shallow_k45_95_10_min1000.fasta	FASTA	DNA	117687	317450607	1000	2697.4	940920
East Pacific Rise	4281-140.fasta	FASTA	DNA	416903	406215226	200	974.4	539918
East Pacific Rise	PIR-30.fasta	FASTA	DNA	723661	565819585	200	781.9	771369
Eastern Lau Spreading Center	128-326.fasta	FASTA	DNA	99826	289147512	1000	2896.5	587326
Eastern Lau Spreading Center	131-447.fasta	FASTA	DNA	75803	274749099	1000	3624.5	1768242
Eastern Lau Spreading Center	132-544.fasta	FASTA	DNA	126859	299468931	1000	2360.6	150111
Eastern Lau Spreading Center	134-614.fasta	FASTA	DNA	162086	424822051	1000	2621	647077
Eastern Lau Spreading Center	A1_metaspades_scaffolds.min1000.fasta	FASTA	DNA	397848	833059337	1000	2093.9	253504
Eastern Lau Spreading Center	A3_metaspades_scaffolds.min1000.fasta	FASTA	DNA	593072	1225735066	1000	2066.8	571596
Eastern Lau Spreading Center	M1_metaspades_scaffolds.min1000.fasta	FASTA	DNA	60539	168794681	1000	2788.2	1237479
Eastern Lau Spreading Center	M10_metaspades_scaffolds.min1000.fasta	FASTA	DNA	111046	323304023	1000	2911.4	679036
Eastern Lau Spreading Center	M17_metaspades_scaffolds.min1000.fasta	FASTA	DNA	226868	650182786	1000	2865.9	504520
Eastern Lau Spreading Center	M2_metaspades_scaffolds.min1000.fasta	FASTA	DNA	396856	1015887250	1000	2559.8	665518
Eastern Lau Spreading Center	T10_metaspades_scaffolds.min1000.fasta	FASTA	DNA	204357	462565531	1000	2263.5	627319
Eastern Lau Spreading Center	T11_metaspades_scaffolds.min1000.fasta	FASTA	DNA	342857	707518059	1000	2063.6	396759
Eastern Lau Spreading Center	T2_metaspades_scaffolds.min1000.fasta	FASTA	DNA	543894	1285183961	1000	2362.9	1142610
Eastern Lau Spreading Center	V2_metaspades_scaffolds.min1000.fasta	FASTA	DNA	115836	224842963	1000	1941	142470
Guaymas Basin Deposit	4559-240.fasta	FASTA	DNA	410432	417525177	200	1017.3	429958
Guaymas Basin Deposit	4561-380.fasta	FASTA	DNA	146535	150696482	200	1028.4	283515
Guaymas Basin Deposit	4561-384.fasta	FASTA	DNA	238433	263515736	200	1105.2	272602
Guaymas Basin Deposit	4571-419.fasta	FASTA	DNA	329845	304035269	200	921.8	349515
Guaymas Basin Plume	Guaymas_Basin_k45_95_10_min1000.fasta	FASTA	DNA	127259	415958309	1000	3268.6	366421
Lau Basin Plume	Lau_Basin_Abe_k45_95_10_min1000.fasta	FASTA	DNA	278650	576718782	1000	2069.7	82804
Lau Basin Plume	Lau_Basin_Kilo_Moana_k45_95_10_min1000.fasta	FASTA	DNA	174930	397093801	1000	2270	111164
Lau Basin Plume	Lau_Basin_Mariner_k45_95_10_min1000.fasta	FASTA	DNA	91889	198764008	1000	2163.1	270078
Lau Basin Plume	Lau_Basin_Tahi_Moana_k45_95_10_min1000.fasta	FASTA	DNA	107223	259935331	1000	2424.2	415117
Lau Basin Plume	Lau_Basin_Tui_Malia_k45_95_10_min1000.fasta	FASTA	DNA	73713	158451962	1000	2149.6	77546
Mid-Atlantic Ridge	354-166.fasta	FASTA	DNA	499874	577576218	200	1155.4	555754
Mid-Atlantic Ridge	355-202.fasta	FASTA	DNA	280154	358573039	200	1279.9	186792
Mid-Atlantic Ridge	356-284.fasta	FASTA	DNA	634057	596509297	200	940.8	883081
Mid-Atlantic Ridge	356-308.fasta	FASTA	DNA	723544	665474504	200	919.7	448705
